# Developmental stage- and site-specific transitions in lineage specification and gene regulatory networks in human hematopoietic stem and progenitor cells

**DOI:** 10.1101/2021.04.20.440420

**Authors:** Anindita Roy, Guanlin Wang, Deena Iskander, Sorcha O’Byrne, Natalina Elliott, Jennifer O’Sullivan, Gemma Buck, Elisabeth F. Heuston, Wei Xiong Wen, Alba Rodriguez Meira, Peng Hua, Anastasios Karadimitiris, Adam J Mead, David Bodine, Irene Roberts, Bethan Psaila, Supat Thongjuea

## Abstract

Human hematopoiesis is a dynamic process that starts *in utero* 4 weeks post-conception. Understanding the site- and stage-specific variation in hematopoiesis is important if we are to understand the origin of hematological disorders, many of which occur at specific points in the human lifespan. To unravel how the hematopoietic stem/progenitor cell (HSPC) compartments change during human ontogeny and the underlying gene regulatory mechanisms, we compared 57,489 HSPCs from 5 different tissues spanning 4 developmental stages through the human lifetime. Single-cell transcriptomic analysis identified significant site- and developmental stage-specific transitions in cellular architecture and gene regulatory networks. Uncommitted stem cells showed progression from cycling to quiescence and increased inflammatory signalling during ontogeny. We demonstrate the utility of this dataset for understanding aberrant hematopoiesis through comparison to two cancers that present at distinct timepoints in postnatal life – juvenile myelomonocytic leukemia, a childhood cancer, and myelofibrosis, which classically presents in older adults.
