## Supplemental Table 7 for "Developmental stage- and site-specific transitions in lineage specification and gene regulatory networks in human hematopoietic stem and progenitor cells"

### Sheet: Sheet1
Supplemental Table7. Antibodies used for flow cytometry
Antibody	Colour	Clone	Company	Order no
Viability	ef506	-	eBioscience	65-0866-18
Lineage Cocktail	FITC	-	ebioscience	22-7776-72
CD34	PerCP-Cy5.5	581	BioLegend	343522
CD38	APC	HIT2	eBioscience	17-0389-42
CD45RA	PE	MT4 (6B6)	BD Bioscience	555904
CD90	BV421	5E10	Biolegend	328122
CD123	PE-Cy7	6H6	eBioscience	25-1239-42
